# Identification of genomic regions affecting production traits in pigs divergently selected for feed efficiency

**DOI:** 10.1101/2020.10.28.358564

**Authors:** Emilie Delpuech, Amir Aliakbari, Yann Labrune, Katia Fève, Yvon Billon, Hélène Gilbert, Juliette Riquet

**Author notes:** Corresponding author: JR. Email addresses: ED.

## Abstract

**Background:** Feed efficiency is a major driver of the sustainability of pig production systems. Understanding biological mechanisms underlying these agronomic traits is an important issue whether for environment and farms economy. This study aimed at identifying genomic regions affecting residual feed intake (RFI) and other production traits in two pig lines divergently selected for RFI during 9 generations (LRFI, low RFI; HRFI, high RFI).

**Results:** We built a whole dataset of 570,447 single nucleotide polymorphisms (SNPs) in 2,426 pigs with records for 24 production traits after both imputation and prediction of genotypes using pedigree information. Genome-wide association studies (GWAS) were performed including both lines (Global-GWAS) or each line independently (LRFI-GWAS and HRFI-GWAS). A total of 54 chromosomic regions were detected with the Global-GWAS, whereas 37 and 61 regions were detected in LRFI-GWAS and HRFI-GWAS, respectively. Among those, only 15 regions were shared between at least two analyses, and only one was common between the three GWAS but affecting different traits. Among the 12 QTL detected for RFI, some were close to QTL detected for meat quality traits and 9 pinpointed novel genomic regions for some harbored candidate genes involved in cell proliferation and differentiation processes of gastrointestinal tissues or lipid metabolism-related signaling pathways. Detection of mostly different QTL regions between the three designs suggests the strong impact of the dataset on the detection power, which could be due to the changes of allelic frequencies during the line selection.

**Conclusions:** Besides efficiently detecting known and new QTL regions for feed efficiency, the combination of GWAS carried out per line or simultaneously using all individuals highlighted the identification of chromosomic regions under selection that affect various production traits.
