## Additional file 2 for "Identification of genomic regions affecting production traits in pigs divergently selected for feed efficiency"

### Sheet: Feuil1
SNP quality control	60K	70K	650K	MD imputation	HD imputation	HD predicted
Total SNPs	64.232	68.516	658.692	66.988	570.447	570.447
CF* SNPs deleted	5.776	5.323	53.735	-	-	-
MAF* SNPs deleted	9.125	6.568	45.852	-	-	-
Total SNPs deleted	15.114	11.891	99.587	-	-	-
SNPs after filtering	49.118	56.625	559.105	-	-	-
