## Additional file 3 for "Identification of genomic regions affecting production traits in pigs divergently selected for feed efficiency"

### Sheet: Supplementary_Table_2
Trait	Type_Analyse	Intra-Analysis_Region	QTL_Region(trait x region)	SNP_QTL	SSC	Position_SNP_QTL	-log10(p-value)	QTL_effect(Beta)
carcBFT	Global-GWAS	8_9	8_9	AX-116099529	1	8130617	4.65	1.022
RFI	LRFI-GWAS	62_64	62_64	INRA0002667	1	62781138	4.52	0.049
RFI	LRFI-GWAS	65_66	65_66	DRGA0001106	1	65460886	4.58	0.05
RFI	LRFI-GWAS	76_77	76_77	AX-116117019	1	76828100	4.58	-0.043
a*_GM	Global-GWAS	86_87	86_87	AX-116119439	1	86451439	4.68	-1.152
a*_GM	Global-GWAS	92_93	92_93	AX-116633511	1	92771467	5.37	-1.38
DFI	Global-GWAS	147_148	147_151	AX-116130220	1	147312638	4.56	0.057
DFI	LRFI-GWAS	147_151	147_151	AX-116130853	1	149982825	4.85	-0.062
DFI	LRFI-GWAS	155_157	155_157	AX-116132180	1	155861537	4.57	-0.06
DFI	HRFI-GWAS	182_183	182_183	AX-116137586	1	182704229	4.71	0.092
DFI	HRFI-GWAS	185_187	185_187	AX-116138339	1	185715484	4.51	0.089
carcBFT	LRFI-GWAS	193_194	193_194	AX-116139873	1	193721759	4.59	-1.381
carcBFT	Global-GWAS	196_197	196_197	AX-116140272	1	196631045	5.11	-0.963
carcBFT	Global-GWAS	199_201	199_201	AX-116704657	1	199116470	4.66	-0.925
LMCcalc	HRFI-GWAS	222_223	222_223	AX-116146296	1	222498254	4.58	1.166
BF_W	HRFI-GWAS	222_223	222_223	AX-116146347	1	222668686	5.11	-0.21
WHC	HRFI-GWAS	249_250	249_250	AX-116152603	1	249584786	4.52	17.31
ADG	Global-GWAS	254_255	254_255	AX-116153742	1	254516626	4.63	-0.021
WHC	LRFI-GWAS	266_267	266_267	WU_10.2_1_300796817	1	266942535	4.52	-13.604
L*_GS	Global-GWAS	268_269	268_269	AX-116639159	1	268214672	4.78	-1.63
MQI	Global-GWAS	268_269	268_269	AX-116156798	1	268317623	5.13	1.061
Ham_W	HRFI-GWAS	293_294	293_294	AX-116162950	2	18002476	4.9	0.197
L*_GS	LRFI-GWAS	300_301	300_301	AX-116164920	2	25774144	4.63	1.13
Ham_W	Global-GWAS	306_308	306_308	AX-116166602	2	32914185	5.05	-0.181
L*_GS	LRFI-GWAS	307_308	306_308	AX-116166609	2	32953432	6.14	1.582
Ham_W	Global-GWAS	309_310	309_310	AX-116166897	2	34113988	4.56	-0.136
L*_GS	LRFI-GWAS	309_310	309_310	AX-116167092	2	34827646	4.51	-1.048
Ham_W	Global-GWAS	313_315	313_316	WU_10.2_2_41888756	2	39017255	5.14	-0.171
a*_GS	LRFI-GWAS	315_316	313_316	AX-116168477	2	40524569	4.57	-0.562
BF_W	Global-GWAS	349_350	349_350	AX-116173979	2	74523253	4.55	0.127
BF_W	Global-GWAS	352_353	352_353	AX-116712862	2	77405635	4.56	-0.127
BF_W	Global-GWAS	354_357	354_359	WU_10.2_2_83165289_80k	2	81513887	5.01	-0.134
BF_W	LRFI-GWAS	356_359	354_359	WU_10.2_2_83165289_80k	2	81513887	5.87	-0.179
LMCcalc	Global-GWAS	354_357	354_359	WU_10.2_2_83165289_80k	2	81513887	5.06	0.89
BF_W	Global-GWAS	358_359	354_359	AX-116655949	2	83558137	5.34	-0.14
LMCcalc	Global-GWAS	358_359	354_359	AX-116655949	2	83558137	4.99	0.892
BF_W	Global-GWAS	360_361	360_361	H3GA0006975	2	85151135	4.5	0.127
BF_W	LRFI-GWAS	360_361	360_361	AX-116175762	2	85277940	4.99	-0.176
LMCcalc	Global-GWAS	362_363	362_363	AX-116176302	2	87289847	4.51	0.885
BF_W	LRFI-GWAS	364_366	364_366	AX-116176833	2	89533075	4.56	-0.164
L*_GS	LRFI-GWAS	401_403	401_403	ASGA0011729	2	126745495	5.01	-1.557
pH24h_GS	LRFI-GWAS	401_403	401_403	AX-116186661	2	126981236	4.62	0.049
pH24h_GS	Global-GWAS	416_417	416_417	ALGA0118922	2	141103138	4.92	-0.052
a*_GS	LRFI-GWAS	422_424	422_424	AX-116716810	2	147951593	5.02	-0.712
DP	HRFI-GWAS	498_499	498_499	AX-116207811	3	71352397	4.55	0.006
DFI	LRFI-GWAS	553_555	553_555	AX-116219557	3	126619612	5.81	0.068
L*_GM	HRFI-GWAS	563_564	563_564	AX-116221734	4	3500258	5.16	2.327
pH24h_AD	Global-GWAS	568_569	568_570	AX-116222888	4	8866383	4.73	0.107
WHC	HRFI-GWAS	568_570	568_570	ALGA0022893	4	8926615	5.25	-18.732
L*_GM	HRFI-GWAS	583_584	583_584	AX-116727028	4	23188838	4.97	-1.075
L*_GM	HRFI-GWAS	590_591	590_591	AX-116227884	4	30422582	4.58	-1.031
L*_GM	HRFI-GWAS	592_594	592_594	AX-116228622	4	33168815	4.67	-1
ADG	HRFI-GWAS	614_615	614_615	AX-116233656	4	54840194	4.71	-0.033
b*_GM	Global-GWAS	625_626	625_626	AX-116236508	4	65719654	4.68	0.523
pH24h_GS	HRFI-GWAS	637_638	637_638	AX-116729133	4	77834969	4.59	-0.069
L*_GM	LRFI-GWAS	677_678	677_678	AX-116248908	4	118156608	4.59	-1.856
b*_GM	Global-GWAS	679_681	679_681	AX-116249145	4	119108681	4.51	-0.444
Shoulder_W	Global-GWAS	679_681	679_681	AX-116249351	4	120050234	4.53	-0.183
carcBFT	LRFI-GWAS	757_758	757_758	AX-116265244	5	66100317	7	-1.632
L*_GM	Global-GWAS	765_767	765_767	AX-116649188	5	74341682	6.36	-1.051
DP	Global-GWAS	772_773	771_774	WU_10.2_5_85211794	5	81443553	4.7	-0.005
b*_GS	HRFI-GWAS	771_774	771_774	AX-116751231	5	81910321	5.05	-1.317
DP	Global-GWAS	798_799	798_799	AX-116274437	6	2371001	4.8	0.005
b*_GS	Global-GWAS	798_799	798_799	AX-116274481	6	2568171	4.78	0.443
pH24h_LM	LRFI-GWAS	803_806	803_806	WU_10.2_6_7664397	6	7644906	4.98	-0.039
b*_GS	Global-GWAS	803_806	803_806	AX-116275510	6	8429547	5.72	0.605
b*_GS	HRFI-GWAS	803_806	803_806	AX-116275644	6	9133944	4.66	-0.614
L*_GS	HRFI-GWAS	803_806	803_806	AX-116275645	6	9136948	5.51	-1.625
L*_GS	Global-GWAS	803_806	803_806	AX-116782722	6	9150623	5.63	1.198
MQI	Global-GWAS	803_806	803_806	AX-116782722	6	9150623	7.5	-1.051
MQI	HRFI-GWAS	803_806	803_806	AX-116782722	6	9150623	4.9	-1.131
pH24h_SM	Global-GWAS	803_806	803_806	AX-116782722	6	9150623	6.12	-0.066
pH24h_GS	Global-GWAS	803_806	803_806	AX-116275650	6	9156412	5.67	-0.054
MQI	HRFI-GWAS	809_814	809_814	WU_10.2_6_13750573	6	13837643	4.6	-1.535
pH24h_SM	HRFI-GWAS	809_814	809_814	AX-116276661	6	14874409	4.87	0.106
b*_GS	HRFI-GWAS	809_814	809_814	AX-116660433	6	14915327	4.61	-0.484
WHC	HRFI-GWAS	809_814	809_814	H3GA0053145	6	16038522	5.17	16.64
pH24h_LM	HRFI-GWAS	809_814	809_814	AX-116636071	6	16079313	5.81	0.105
WHC	Global-GWAS	814_816	814_817	AX-116641374	6	18985936	5.52	-12.58
pH24h_LM	Global-GWAS	814_816	814_817	AX-116632418	6	19071992	7.7	-0.067
WHC	HRFI-GWAS	815_817	814_817	AX-116277294	6	19186264	4.66	-14.063
L*_GS	HRFI-GWAS	815_817	814_817	AX-116277701	6	20869239	4.81	-1.556
WHC	Global-GWAS	822_823	822_823	AX-116278977	6	26545011	4.77	-10.673
ADG	HRFI-GWAS	836_837	836_837	AX-116281217	6	40712495	5.54	0.029
a*_GS	HRFI-GWAS	877_878	877_878	AX-116653371	6	81434800	4.61	-0.425
FCR	HRFI-GWAS	982_983	982_983	AX-116790757	7	15310026	4.5	0.124
carcBFT	HRFI-GWAS	1010_1011	1010_1011	AX-116318689	7	43871954	5.27	1.367
BF_W	HRFI-GWAS	1012_1013	1012_1013	AX-116319076	7	45684415	4.59	-0.191
b*_GS	Global-GWAS	1015_1018	1015_1018	AX-116319907	7	49996822	5.42	-0.482
DFI	Global-GWAS	1035_1036	1035_1036	AX-116323269	7	68236808	4.63	0.067
b*_GM	LRFI-GWAS	1043_1044	1043_1044	AX-116849635	7	76536643	4.8	0.585
pH24h_AD	LRFI-GWAS	1053_1054	1053_1054	AX-116327117	7	86537327	4.57	0.18
carcBFT	Global-GWAS	1061_1062	1061_1062	AX-116329125	7	94311274	4.82	-1.071
FCR	Global-GWAS	1073_1075	1073_1076	AX-116767487	7	106200915	4.57	0.062
pH24h_AD	LRFI-GWAS	1074_1076	1073_1076	INRA0028058_60k	7	107229684	4.89	0.067
b*_GS	Global-GWAS	1073_1075	1073_1076	AX-116332019	7	107563992	4.52	0.364
L*_GS	HRFI-GWAS	1074_1076	1073_1076	ASGA0035957	7	108853820	4.54	3.795
pH24h_LM	HRFI-GWAS	1078_1079	1078_1079	AX-116763826	7	111787646	4.64	0.082
pH24h_LM	Global-GWAS	1080_1081	1080_1081	AX-116333311	7	113599753	4.95	-0.057
RFI	LRFI-GWAS	1084_1086	1084_1086	AX-116334309	7	117994063	4.54	-0.053
FCR	LRFI-GWAS	1084_1086	1084_1086	DBNP0002208	7	117999329	5.17	-0.14
carcBFT	LRFI-GWAS	1084_1086	1084_1086	AX-116849856	7	118636613	4.83	-2.347
L*_GM	HRFI-GWAS	1095_1096	1095_1096	AX-116337290	8	6636109	4.74	1.009
carcBFT	LRFI-GWAS	1108_1109	1108_1111	AX-116340278	8	19784122	4.67	1.06
pH24h_LM	Global-GWAS	1108_1110	1108_1111	AX-116340314	8	19936635	5.33	-0.052
L*_GS	Global-GWAS	1108_1110	1108_1111	AX-116340573	8	20939365	4.54	-2.093
pH24h_LM	LRFI-GWAS	1110_1111	1108_1111	AX-116340672	8	21349090	5.12	0.046
pH24h_LM	Global-GWAS	1112_1113	1112_1113	WU_10.2_8_23981291	8	23155364	5.22	0.052
pH24h_LM	LRFI-GWAS	1112_1113	1112_1113	AX-116341224	8	23466871	5.22	0.051
pH24h_LM	LRFI-GWAS	1192_1193	1192_1193	AX-116736551	8	103478967	4.55	-0.044
RFI	LRFI-GWAS	1199_1201	1199_1201	WU_10.2_8_119036157_80k	8	110934427	4.54	0.036
b*_GM	HRFI-GWAS	1210_1211	1210_1211	AX-116363406	8	121850337	4.52	-0.577
LMCcalc	LRFI-GWAS	1221_1223	1221_1223	AX-116365858	8	132849882	4.53	-1.126
FCR	LRFI-GWAS	1221_1223	1221_1223	AX-116366002	8	133403522	4.6	0.068
pH24h_LM	HRFI-GWAS	1229_1230	1229_1230	AX-116367719	9	1024688	4.74	0.065
RFI	Global-GWAS	1238_1239	1238_1239	AX-116369608	9	10080418	5.01	-0.039
pH24h_LM	LRFI-GWAS	1247_1249	1247_1249	DIAS0000480	9	20275683	4.83	-0.041
DFI	LRFI-GWAS	1295_1296	1295_1296	AX-116382987	9	67344507	4.71	-0.067
MQI	LRFI-GWAS	1347_1348	1347_1348	AX-116394499	9	119393699	4.95	2.952
pH24h_SM	LRFI-GWAS	1347_1348	1347_1348	AX-116394499	9	119393699	4.53	0.184
L*_GS	LRFI-GWAS	1349_1350	1349_1350	AX-116394883	9	121583592	4.54	1.104
Belly_W	LRFI-GWAS	1356_1357	1356_1357	WU_10.2_9_140618132_80k	9	128157351	4.63	-0.112
Loin_W	Global-GWAS	1395_1396	1395_1396	AX-116405696	10	28328451	4.96	-0.192
a*_GS	HRFI-GWAS	1397_1398	1397_1398	AX-116636342	10	29901587	4.7	0.447
a*_GS	HRFI-GWAS	1408_1409	1408_1409	AX-116408358	10	40398442	4.71	-0.497
Shoulder_W	LRFI-GWAS	1417_1418	1417_1418	AX-116410601	10	49720163	4.62	-0.56
WHC	HRFI-GWAS	1431_1437	1431_1437	AX-116414056	10	65058554	5.99	-22.915
a*_GS	LRFI-GWAS	1444_1446	1444_1446	WU_10.2_11_6479535_80k	11	6724010	4.81	-0.531
a*_GS	LRFI-GWAS	1449_1450	1449_1450	AX-116417976	11	11924688	5.55	-1.264
LMCcalc	LRFI-GWAS	1458_1460	1458_1460	AX-116419566	11	20359296	5	0.921
carcBFT	LRFI-GWAS	1458_1460	1458_1460	AX-116419728	11	21119127	5.3	-1.161
DP	LRFI-GWAS	1458_1460	1458_1460	H3GA0031530	11	21153806	5.26	-0.006
DP	LRFI-GWAS	1462_1463	1462_1463	AX-116420567	11	24874673	4.76	-0.006
DP	Global-GWAS	1464_1465	1464_1465	AX-116420903	11	26232809	4.87	-0.005
DP	LRFI-GWAS	1464_1465	1464_1465	AX-116420898	11	26251342	4.84	-0.005
DP	LRFI-GWAS	1483_1484	1483_1484	WU_10.2_11_50039446_80k	11	45544633	4.51	-0.006
DP	LRFI-GWAS	1485_1488	1485_1488	AX-116809574	11	48509307	5.09	0.005
pH24h_GS	LRFI-GWAS	1502_1503	1502_1503	AX-116430137	11	64108986	4.51	0.106
DFI	Global-GWAS	1502_1503	1502_1503	AX-116744122	11	64218801	5.45	0.073
ADG	HRFI-GWAS	1525_1527	1525_1527	AX-116435161	12	7621549	5.99	0.036
RFI	LRFI-GWAS	1525_1527	1525_1527	ALGA0114079	12	8907832	4.56	0.042
LMCcalc	Global-GWAS	1530_1533	1530_1533	AX-116436344	12	13180722	4.96	-1.031
a*_GS	Global-GWAS	1530_1533	1530_1533	AX-116793258	12	14706890	4.53	0.417
Loin_W	Global-GWAS	1540_1541	1540_1541	WU_10.2_12_22557810_80k	12	22192008	4.57	0.175
b*_GS	LRFI-GWAS	1581_1582	1581_1582	AX-116657858	13	1050752	4.87	-0.757
pH24h_AD	Global-GWAS	1583_1584	1583_1584	AX-116447665	13	3776387	4.64	0.116
a*_GM	Global-GWAS	1589_1590	1589_1590	AX-116449095	13	9908086	4.5	0.656
b*_GM	Global-GWAS	1596_1598	1596_1598	AX-116450762	13	16605006	4.5	-0.466
b*_GS	Global-GWAS	1596_1598	1596_1598	AX-116450988	13	17419221	4.72	0.429
b*_GS	Global-GWAS	1601_1603	1601_1603	WU_10.2_13_25061425	13	22889617	5.23	-0.456
Loin_W	LRFI-GWAS	1628_1631	1628_1631	AX-116458776	13	49176584	5.08	-0.186
pH24h_GS	Global-GWAS	1718_1719	1718_1719	DIAS0001553	13	138558004	5.32	0.126
pH24h_GS	Global-GWAS	1720_1722	1720_1722	AX-116852345	13	141001086	5.27	0.117
pH24h_SM	Global-GWAS	1720_1722	1720_1722	AX-116852345	13	141001086	5.19	0.132
RFI	LRFI-GWAS	1764_1765	1764_1765	AX-116489818	13	184597311	5.62	-0.033
b*_GS	HRFI-GWAS	1769_1770	1769_1770	ASGA0100757	13	189662482	4.55	0.461
L*_GS	HRFI-GWAS	1791_1792	1791_1792	AX-116759288	14	2562590	5.03	1.99
b*_GS	HRFI-GWAS	1791_1792	1791_1792	AX-116759288	14	2562590	4.68	0.695
a*_GM	LRFI-GWAS	1798_1799	1798_1799	AX-116496376	14	9268092	4.61	1.306
Ham_W	LRFI-GWAS	1800_1801	1800_1801	AX-116496934	14	11696294	4.68	0.148
DP	LRFI-GWAS	1802_1803	1802_1803	AX-116497437	14	13833569	5.04	0.005
DP	LRFI-GWAS	1804_1805	1804_1805	AX-116804942	14	15000871	5.67	0.005
Belly_W	LRFI-GWAS	1870_1872	1870_1872	AX-116514757	14	82409348	4.9	-0.175
L*_GS	LRFI-GWAS	1878_1879	1878_1879	AX-116516866	14	89992977	4.78	1.678
RFI	LRFI-GWAS	1900_1901	1900_1901	AX-116522437	14	111143930	4.96	-0.058
pH24h_AD	LRFI-GWAS	1902_1903	1902_1903	AX-116523140	14	113920119	4.52	0.071
RFI	Global-GWAS	1918_1920	1918_1920	AX-116527088	14	130819658	5.42	-0.052
MQI	Global-GWAS	1976_1977	1976_1977	AX-116756045	15	45371999	4.98	0.899
pH24h_SM	Global-GWAS	1976_1977	1976_1977	AX-116756045	15	45371999	5.88	0.068
pH24h_LM	LRFI-GWAS	1980_1981	1980_1981	AX-116540453	15	49329427	4.54	0.092
pH24h_SM	Global-GWAS	2011_2012	2011_2012	WU_10.2_15_89386471_80k	15	80076089	4.51	0.061
a*_GS	HRFI-GWAS	2048_2049	2048_2049	AX-116554203	15	117824259	4.68	-0.517
MQI	LRFI-GWAS	2083_2084	2083_2084	AX-116562203	16	11221032	4.54	0.743
RFI	LRFI-GWAS	2085_2086	2085_2086	AX-116562700	16	13519093	4.57	0.04
Loin_W	HRFI-GWAS	2102_2103	2102_2103	AX-116566955	16	30715316	4.55	0.284
pH24h_SM	LRFI-GWAS	2106_2107	2106_2107	AX-116567928	16	34093112	5.27	0.175
MQI	Global-GWAS	2148_2149	2148_2149	AX-116576954	16	76541834	5.09	-1.201
pH24h_GS	Global-GWAS	2148_2149	2148_2149	AX-116787882	16	76705149	4.54	-0.067
FCR	Global-GWAS	2159_2160	2159_2160	AX-116579415	17	7644014	4.76	0.071
RFI	Global-GWAS	2200_2201	2200_2201	WU_10.2_17_53675457	17	48029388	5.48	-0.04
b*_GS	Global-GWAS	2209_2210	2209_2210	AX-116591053	17	57309334	5.6	0.469
Shoulder_W	HRFI-GWAS	2215_2217	2215_2217	AX-116592317	18	274712	5.23	-0.255
a*_GM	Global-GWAS	2219_2220	2219_2220	AX-116647036	18	4732300	4.56	0.785
WHC	Global-GWAS	2219_2220	2219_2220	AX-116796099	18	4745191	5.24	15.046
WHC	HRFI-GWAS	2223_2225	2223_2225	AX-116594138	18	8857019	4.99	15.666
L*_GM	LRFI-GWAS	2256_2257	2256_2257	AX-116630408	18	41981051	4.52	-1.03
